# Harnessing the *PRDM1–PGC1Α* axis to enhance CAR T cell efficacy

**DOI:** 10.64898/2026.10.15.759372

**Authors:** Sidney YY Wang, Xiufen Chen, Xubin Li, Ali ElSheikh, Alan Cooper, Joanna Chorazeczewski, Lishi Xie, Jerry YC Hu, Han Liu, Michael R Green, Justin Kline

## Abstract

Despite its promise in treating B cell malignancies, chimeric antigen receptor (CAR) T cell therapy remains limited by resistance mechanisms that impair CAR T cell stemness, persistence, and effector function. Here, we identified *PRDM1*, which encodes the transcriptional repressor, BLIMP-1, as a crucial regulator of CAR T cell terminal differentiation and exhaustion. *PRDM1* was highly enriched in exhausted-like tumor-infiltrating CAR T cells from lymphoma patients and in pre-infusion products from clinical non-responders. These findings link increased *PRDM1* expression to CAR T cell dysfunction and poor clinical outcomes. Genetic deletion of *PRDM1* significantly promoted CAR T cell proliferative capacity, memory differentiation and antitumor efficacy in both hematologic and solid tumor models. Mechanistically, *PRDM1* deletion increased the activity of PGC1α, a transcriptional coactivator central to mitochondrial biogenesis and antioxidant capacity, thereby improving mitochondrial function, oxidative stress resistance, and metabolic reserve. Depletion of PGC1α attenuated the improved efficacy of *PRDM1*-deficient CAR T cells, indicating an essential role for this pathway downstream of *PRDM1* loss. Pharmacologic activation of the PPAR–PGC1α program with a clinically approved agonist, bezafibrate, enhanced CAR T cell antitumor activity without direct tumoricidal effects. Notably, transient exposure to bezafibrate during CAR T cell manufacturing was sufficient to confer durable treatment benefits. Together, our study defines a *PRDM1*–*PGC1Α* axis that controls CAR T cell differentiation, mitochondrial fitness and therapeutic response, which provides a mechanistic and translational framework for advancing CAR T cell therapy across distinct tumor contexts.
