## Supplementary Tables for "Harnessing the *PRDM1–PGC1Α* axis to enhance CAR T cell efficacy"

### Sheet: Table S1
Table S1. Antibodies used in this study
Antibody/Dye	Fluorophore/conjugate	Clone	Supplier	Catalog number	RRID
Anti-human CD3	Brilliant Ultra Violet 661	UCHT1	Invitrogen	376-0038-42	AB_3074039
Anti-human CD3	Brilliant Ultra Violet 737	UCHT1	Invitrogen	367-0038-42	AB_2895919
Anti-human CD3	Brilliant Violet 711	UCHT1	BioLegend	300464	AB_2566036
Anti-human CD4	Brilliant Ultra Violet 395	SK3	Invitrogen	363-0047-42	AB_2925250
Anti-human CD4	Brilliant Ultra Violet 737	RPA-T4	Invitrogen	367-0049-42	AB_2895927
Anti-human CD4	Brilliant Violet 605	OKT4	BioLegend	317438	AB_11218995
Anti-human CD4	PerCP/Cyanine5.5	SK3	BioLegend	344608	AB_1953236
Anti-human CD8	Brilliant Ultra Violet 395	RPA-T8	BD Biosciences	563795	AB_2722501
Anti-human CD8	Pacific Blue	SK1	BioLegend	344718	AB_10551438
Anti-human CD8	Brilliant Violet 605	SK1	BioLegend	344742	AB_2566513
Anti-human CD19	Brilliant Violet 750	HIB19	BioLegend	302262	AB_2810434
Anti-human CD19	PE/Cyanine7	HIB19	BioLegend	302216	AB_314246
Anti-human CD20	Alexa Fluor 647	2H7	BioLegend	302318	AB_493229
Anti-human CD45	PerCP/Cyanine5.5	HI30	BioLegend	304028	AB_893338
Anti-human CD45RA	PE/Cyanine7	HI100	BioLegend	304126	AB_10708879
Anti-human CD95 (Fas)	Alexa Fluor 700	DX2	BioLegend	305648	AB_2750145
Anti-human CCR7 (CD197)	Alexa Fluor 647	G043H7	BioLegend	353218	AB_10917385
Anti-human LAG-3 (CD223)	APC	3DS223H	Invitrogen	17-2239-42	AB_2573186
Anti-human PD-1 (CD279)	Brilliant Violet 785	EH12.2H7	BioLegend	329930	AB_2563443
Anti-human HER2	PE/Dazzle 594	24D2	BioLegend	324430	AB_2890757
Anti-human HER2 (CD340)	APC	24D2	BioLegend	324408	AB_2262301
Anti-human TIM-3 (CD366)	Brilliant Violet 605	7D3	BD Biosciences	742856	AB_2741099
Anti-human IFNγ	Brilliant Violet 570	4S.B3	BioLegend	502534	AB_2563880
Anti-human IL-2	Brilliant Violet 711	MQ1-17H12	BioLegend	500346	AB_2616639
Anti-human TIGIT	PE-Cyanine7	MBSA43	Invitrogen	25-9500-42	AB_2573548
Anti-human TNFα	eFluor 450	MAb11	Invitrogen	48-7349-42	AB_2043889
Human TruStain FcX	Unconjugated	—	BioLegend	422302	AB_2818986
Mouse BD Fc Block	Unconjugated	2.4G2	BD Biosciences	553142	AB_394657
MitoTracker Deep Red	-	-	Invitrogen	M46753	-
MitoTracker Green	-	-	Invitrogen	M7514	-
MitoSOX	-	-	Invitrogen	M36008	-

### Sheet: Table S2
Table S2. Primer sequences used for RT-qPCR
Gene	Forward (5' →3')	Reverse (5' →3')
ESRRA	CCACTATGGTGTGGCATCCT	GGCGCACTCCCTCCTTG
TFAM	AGCTCAGAACCCAGATGCAAAA	CCACTCCGCCCTATAAGCATC
SOD2	TCCGGTTTTGGGGTATCTGG	CGGTGACGTTCAGGTTGTTC
CAT	TGGGATCTCGTTGGAAATAACAC	TCAGGACGTAGGCTCCAGAAG
NDUFA8	GGAGCTGAAAGTAGATGAGGTGAA	TTCCTCTAAACACCGCCTCG
CPT1A	TGCTTTACAGGCGCAAACTG	ATGTGCTGGATGGTGTCTGT
GAPDH	ATGGGGAAGGTGAAGGTCG	GGGGTCATTGATGGCAACAATA

### Sheet: Table S3
Table S3. PGC1α-associated gene signature used for GSEA
IL17F
MCF2L-AS1
OGDHL
KCNK13
WNT11
RP11-512M8.5
SERHL2
OPLAH
KCNH4
UBD
CTSL
NDRG4
IFI44L
IFIT1
UCHL1
TRPC3
IL4I1
CKB
CA2
MMP9
PVALB
ANXA3
CKMT2
MT3
CXCL8
GOT1
IDH3A
MX1
MPC1
NDRG2
ZBED2
ATP1B1
DMD
SYNGR3
KIF5A
CEND1
ATP1A3
RSAD2
CD4
CCL22
CXCL9
CCL17
RILP
RNF207
GIPR
HCN2
N4BP3
IFIT3
CXCL10
PCDH8
FCRL3
SNED1
CD300A
TSPAN2
CCR3
MIR210HG
VSIG1
FXYD7
CTC-523E23.11
TRBV25-1
RP11-798M19.6
TRGV7
RP11-5316.2
KIR3DX1
TRGV2
TRBV13
NMUR1
AC078883.3
NDUFC2-KCTD14
RP11-433M22.2
KLRF1
FAM49A
FCGR3A
S1PR5
FGR
LILRB1
TRGV8
MLC1
GNLY
FGFBP2
SAMD3
BNIP3L
AK4
EGR1
MXI1
ZNF395
KLRD1
GZMK
BNIP3
KLRC1
GZMH
CX3CR1
ZNF683
SDK2
NHSL2
LY9
PFKFB4
SOX13
AC017002.1
CERCAM

### Sheet: Table S4
Table S4. PRDM1 regulon gene list
ASAP1
DKK3
BZW2
TACSTD2
CD9
IMMP2L
TPI1
PRXL2A
FXYD4
CHCHD10
TCTEX1D2
MPZL2
TNFRSF4
TLR1
CA12
PGAM4
GUCY1A1
ADK
TNFRSF25
MGARP
TG
BCL6
CRTAM
EMB
LRIG1
RGS10
EGR2
ARMCX2
PACSIN1
PTRH1
CYTH3
TNP2
PLTP
ZC3H12D
CABLES1
CTLA4
MRPS6
PYHIN1
IFI16
SELL
PRDM1
GZMM
ENPP2
KIT
RRP12
TSPAN3
CCR6
SLC2A6
PPA1
AICDA
IL7R
CD83
CXCL10
CMPK2
USP18
USP41
TM4SF5
C2orf88
GALK1
NME4
APEX1
CPHXL
ID3
TUBB2B
BCKDHB
SLAMF6
CCR7
NSG2
XCL2
XCL1
PSMG1
F2RL1
TCF7
TNFSF4
